# Enrichment of neural crest cells by antibody labelling and flow cytometry for single-cell transcriptomics in a lizard

**DOI:** 10.1101/2025.05.21.655068

**Authors:** Robin Pranter, Cedric Patthey, Nathalie Feiner

## Abstract

Neural crest cells (NCCs) are a key component of the vertebrate body plan and contribute to a variety of different traits. However, their dynamic migratory behavior and spatiotemporal heterogeneity in the developing embryo pose significant challenges for their identification and isolation. Consequently, most studies of NCCs have been confined to model organisms with established transgenic tools. To overcome this limitation, we present a novel approach that combines antibody labelling with fluorescence activated cell sorting to enrich for NCCs and we demonstrate the approach in the common wall lizard (*Podarcis muralis*). Through microscopy, reverse transcription quantitative polymerase chain reaction and single-cell RNA sequencing, we show that the method enriches for NCCs as efficiently as methods relying on transgenic animals. Using this technique, we successfully characterise transcriptional profiles of NCCs in wall lizard embryos. We anticipate that this method can be applied to a wide range of vertebrates that lack transgenic tools, enabling deeper insights into the roles that neural crest cells are playing in developmental and evolution.
