## Supplementary Data Table 1 for "Enrichment of neural crest cells by antibody labelling and flow cytometry for single-cell transcriptomics in a lizard"

Table provides information on the 597 genes that were found to be differentially expressed between the 232 putative NCCs relative to the 10674 other cells. The column �PubMed hits� provides the number of times a given genes has been mentioned together with the phrase �neural crest� in a PubMed search.
Gene	adjusted P-value	average log2-fold change	PubMed hits
BOC	< 0.001	0.933	3
ZFHX4	< 0.001	0.795	1
GLI3	< 0.001	0.699	25
SOX2	< 0.001	0.665	162
TCF15	< 0.001	0.622	3
INKA1	0.001	0.62	3
GPM6B	< 0.001	0.595	0
LOC114587857	< 0.001	0.594	0
SRGAP3	< 0.001	0.59	0
PTN	< 0.001	0.589	4
EPB41L3	< 0.001	0.57	0
WLS	< 0.001	0.561	1
ACVR2B	< 0.001	0.54	2
LOC114602955	< 0.001	0.523	0
LOC114600492	< 0.001	0.515	0
B3GNT5	< 0.001	0.508	0
ZNF423	< 0.001	0.499	0
SVIL	< 0.001	0.496	0
DPYSL3	< 0.001	0.488	1
PIK3R1	< 0.001	0.488	0
SMARCA1	< 0.001	0.485	0
MYO1B	< 0.001	0.477	0
TRIP11	< 0.001	0.475	2
TTYH1	< 0.001	0.474	0
MAP1B	< 0.001	0.474	2
TLE1	< 0.001	0.472	2
COL2A1	< 0.001	0.468	32
PRRC2B	< 0.001	0.466	0
CEP131	< 0.001	0.461	0
EFCC1	< 0.001	0.459	0
LRRN1	< 0.001	0.454	2
DST	< 0.001	0.449	0
ZBTB16	< 0.001	0.447	1
ANKRD10	< 0.001	0.443	0
CDK5RAP2	< 0.001	0.442	0
POU3F3	< 0.001	0.44	4
GAS1	< 0.001	0.438	3
KCNE5	< 0.001	0.437	0
SOCS6	< 0.001	0.432	0
DOCK7	< 0.001	0.431	0
MSANTD4	< 0.001	0.428	0
CELF2	< 0.001	0.423	0
CLMP	< 0.001	0.423	1
ZFP36L1	< 0.001	0.422	0
PRELID3B	< 0.001	0.418	0
CKAP5	< 0.001	0.418	0
COPB1	< 0.001	0.409	0
NOM1	< 0.001	0.409	0
CRABP2	< 0.001	0.406	2
SFRP2	< 0.001	0.406	8
LOC114582193	< 0.001	0.405	0
ZNF292	< 0.001	0.405	0
ZNF106	< 0.001	0.404	0
DHX37	< 0.001	0.404	0
EIF4G1	< 0.001	0.404	0
PARD3	< 0.001	0.403	2
SLC3A2	< 0.001	0.402	0
RAD50	< 0.001	0.4	2
TBCD	< 0.001	0.4	0
PCCA	< 0.001	0.398	0
SRGAP2	< 0.001	0.397	0
LSM14A	< 0.001	0.396	0
LOC114592889	< 0.001	0.395	0
CSNK1E	< 0.001	0.394	0
LCLAT1	< 0.001	0.394	0
SGO1	0.001	0.394	0
MCUB	0.001	0.392	0
HOXA2	0.009	0.391	61
PKN1	0.001	0.39	1
SRSF4	< 0.001	0.388	0
PRMT5	< 0.001	0.383	1
SMAD1	< 0.001	0.382	38
MKI67	< 0.001	0.381	2
ARHGAP35	< 0.001	0.381	0
NHSL1	0.001	0.38	0
LOC114596944	< 0.001	0.378	0
ATF7IP	< 0.001	0.376	0
EFS	< 0.001	0.376	6
FRS2	< 0.001	0.375	2
NCAM1	< 0.001	0.374	9
BICC1	< 0.001	0.373	0
AQR	0.003	0.373	2
LOC114587622	0.002	0.372	0
GTF2I	< 0.001	0.371	2
TTC3	< 0.001	0.371	0
ZNF219	0.001	0.371	1
LOC114596506	0.017	0.371	0
TRRAP	< 0.001	0.37	0
MSANTD3	0.019	0.368	0
ZCCHC8	< 0.001	0.367	0
AHDC1	< 0.001	0.367	1
DGCR2	< 0.001	0.365	0
RAB39B	0.041	0.364	0
NOC2L	< 0.001	0.363	0
LOC114601616	< 0.001	0.363	0
TTYH3	0.01	0.363	0
LOC114588512	< 0.001	0.362	0
USP44	0.002	0.362	0
LIN28B	< 0.001	0.361	9
NVL	0.003	0.361	0
ZZZ3	< 0.001	0.359	0
PTPN1	< 0.001	0.359	1
ZC3H11A	< 0.001	0.359	0
MIB1	< 0.001	0.359	7
SGPL1	0.005	0.358	0
HDGFL3	< 0.001	0.357	0
CSTF3	< 0.001	0.357	0
IGDCC3	< 0.001	0.356	0
TASOR	< 0.001	0.356	0
AKT1	< 0.001	0.355	9
APP	< 0.001	0.354	7
FIGNL2	0.012	0.354	0
EXOC5	0.002	0.353	0
UHRF1	< 0.001	0.352	0
LRRC49	< 0.001	0.352	0
SREK1	< 0.001	0.352	0
EFTUD2	0.008	0.351	5
TXNDC5	< 0.001	0.349	0
ISY1	0.003	0.349	0
LOC114589543	0.007	0.349	0
LRP5	0.013	0.349	6
ZNF462	< 0.001	0.348	0
CARM1	< 0.001	0.348	2
SUPT6H	< 0.001	0.348	0
NES	0.001	0.348	65
LOC114607263	< 0.001	0.347	0
CTHRC1	< 0.001	0.347	0
CSPG5	< 0.001	0.347	0
PHF6	0.001	0.346	0
CTNNAL1	< 0.001	0.345	0
MAD1L1	< 0.001	0.345	0
GCAT	< 0.001	0.344	0
PRPF4	< 0.001	0.344	0
LOC114599306	0.001	0.344	0
TACC3	0.008	0.344	2
BAZ1B	< 0.001	0.343	5
ATP2A2	< 0.001	0.343	1
TSPAN6	0.008	0.343	0
PAK1	< 0.001	0.342	5
FARP1	< 0.001	0.342	0
GALNT2	0.002	0.341	0
CUL5	0.001	0.34	0
SLC39A10	0.007	0.34	0
SRPK2	0.009	0.34	0
ZC2HC1A	0.009	0.34	0
XPO1	0.042	0.34	0
CEP170	0.004	0.339	0
INCENP	0.012	0.339	0
STAG1	< 0.001	0.338	0
SSRP1	< 0.001	0.338	0
BMPR1A	< 0.001	0.338	23
LSM14B	0.004	0.338	0
KIF15	0.004	0.337	0
TMEFF1	< 0.001	0.336	0
LOC114602567	< 0.001	0.336	0
ZMYM2	< 0.001	0.336	0
TEX261	< 0.001	0.336	0
LOC114606915	< 0.001	0.336	0
RNASEH2A	0.006	0.336	0
TERF1	0.006	0.336	0
POLA1	< 0.001	0.335	0
MYO10	0.014	0.335	5
LCORL	< 0.001	0.334	0
ACSL3	< 0.001	0.334	0
FAM172A	< 0.001	0.334	3
DDB1	0.001	0.334	1
CSTF1	0.002	0.334	0
ZRSR2	0.004	0.334	0
SPDL1	0.015	0.334	1
KLF12	0.038	0.334	1
SMARCC2	< 0.001	0.333	1
ID1	< 0.001	0.332	6
TET3	0.002	0.332	2
LOC114599169	< 0.001	0.331	0
MTAP	< 0.001	0.331	0
RGPD4	< 0.001	0.331	0
LOC114596002	0.001	0.331	0
SNRNP200	< 0.001	0.33	0
SKI	< 0.001	0.33	12
TET1	0.004	0.33	1
DIAPH3	0.004	0.33	0
GOLPH3	< 0.001	0.329	0
CHAF1A	0.001	0.329	2
R3HDM1	0.006	0.329	0
ANP32E	< 0.001	0.328	2
MBD3	< 0.001	0.328	1
LOC114584893	< 0.001	0.328	0
NCOR2	0.012	0.328	0
LOC114594454	< 0.001	0.327	0
TUT4	< 0.001	0.327	0
TARDBP	< 0.001	0.327	0
UMPS	0.002	0.327	0
LOC114600951	< 0.001	0.326	0
CENPE	0.006	0.326	0
ZDHHC2	0.008	0.326	0
HS2ST1	0.031	0.326	0
SINHCAF	< 0.001	0.325	0
LOC114588624	< 0.001	0.325	0
ROCK2	< 0.001	0.325	2
FAT1	< 0.001	0.325	1
CKAP2	< 0.001	0.324	0
KMT5C	0.01	0.324	0
MYCN	< 0.001	0.323	180
PBRM1	< 0.001	0.323	1
ROCK1	< 0.001	0.323	5
FBXO5	< 0.001	0.322	0
SUCO	0.011	0.322	0
CUL2	< 0.001	0.321	0
SEC14L1	0.001	0.321	0
LOC114586725	0.002	0.321	0
GRAMD4	0.009	0.32	0
RAB23	0.015	0.32	0
NR6A1	< 0.001	0.319	1
TCF4	0.001	0.319	12
LOC114606250	0.009	0.319	0
PRTG	< 0.001	0.318	1
ANKRD11	< 0.001	0.318	2
ETNK1	< 0.001	0.317	0
TRPC4AP	< 0.001	0.317	0
CRIPT	< 0.001	0.317	0
RALGPS2	0.001	0.317	0
SRRT	0.008	0.317	0
TMEM59L	< 0.001	0.316	0
EPB41	< 0.001	0.316	0
PDGFRA	0.023	0.316	26
THUMPD3	< 0.001	0.315	0
NEO1	0.001	0.315	0
PSMD14	0.002	0.315	0
SOX11	< 0.001	0.314	11
FKBP4	< 0.001	0.314	0
DYRK3	< 0.001	0.314	0
SDAD1	< 0.001	0.314	0
LOC114594828	< 0.001	0.314	0
CCND1	< 0.001	0.313	15
CHD7	< 0.001	0.313	48
CALU	< 0.001	0.313	0
ERBIN	< 0.001	0.313	0
DOCK1	< 0.001	0.313	0
EML4	0.001	0.313	0
RBM12B	0.019	0.313	0
LOC114602956	< 0.001	0.312	0
SEPTIN9	< 0.001	0.312	0
TRIM71	0.002	0.312	1
LOC114597673	0.03	0.312	0
MYEF2	< 0.001	0.311	0
PPM1G	< 0.001	0.311	0
SLU7	0.002	0.311	0
NOTCH3	< 0.001	0.31	12
DDX3X	< 0.001	0.31	1
VPS13A	0.001	0.31	0
HDGFL2	< 0.001	0.309	0
LOC114586813	0.003	0.309	0
AKAP8	0.032	0.309	0
NRDC	< 0.001	0.308	0
NUSAP1	< 0.001	0.308	1
CASK	0.009	0.308	2
ARID4B	< 0.001	0.306	0
FAM98B	< 0.001	0.306	0
TRABD	0.019	0.306	0
LOC114592269	0.022	0.306	0
CTNNBIP1	0.001	0.305	0
DDX24	0.017	0.305	0
ARCN1	0.03	0.305	0
DDX6	< 0.001	0.304	0
ODF2L	< 0.001	0.304	0
CHD1	0.001	0.304	2
CDK11A	0.038	0.304	0
NAA16	< 0.001	0.303	0
TM9SF3	< 0.001	0.303	0
TXLNG	< 0.001	0.303	0
JAM3	0.002	0.303	1
ARID3B	0.009	0.303	3
NCALD	0.003	0.302	0
LOC114602848	0.014	0.302	0
LOC114602985	0.025	0.302	0
ZBED4	0.038	0.302	0
CD99L2	< 0.001	0.301	0
ADGRL2	< 0.001	0.301	0
WDR77	0.014	0.301	0
LOC114588784	< 0.001	0.3	0
TOP2A	< 0.001	0.299	0
PRPF31	0.002	0.299	0
RRM1	0.009	0.299	0
MCM3	< 0.001	0.298	0
DNAJC1	< 0.001	0.298	0
CTNNB1	< 0.001	0.297	45
RBM28	< 0.001	0.297	0
WBP11	< 0.001	0.297	0
NIPBL	< 0.001	0.296	4
GORASP2	< 0.001	0.296	0
NUDT4	0.002	0.296	0
FKBP9	< 0.001	0.295	0
CDC14B	< 0.001	0.295	0
MDN1	< 0.001	0.295	0
DHCR24	0.009	0.295	1
API5	< 0.001	0.294	0
DGCR8	< 0.001	0.294	4
KIF11	0.003	0.294	1
HNRNPD	< 0.001	0.293	0
NSRP1	< 0.001	0.293	0
CDCA7L	0.015	0.293	0
USO1	0.016	0.293	0
TRIB2	< 0.001	0.292	0
SMARCAD1	< 0.001	0.292	0
ATP13A1	0.021	0.292	0
CAB39	< 0.001	0.291	0
N4BP2	< 0.001	0.289	0
PNISR	< 0.001	0.289	0
PACSIN3	0.032	0.289	1
PAXBP1	< 0.001	0.288	0
CLSPN	< 0.001	0.288	0
ARID4A	< 0.001	0.288	0
UBP1	0.001	0.288	0
DESI2	0.003	0.288	0
PTPRS	0.004	0.288	1
BMT2	0.006	0.288	0
TRIM33	0.007	0.288	0
RBMX	< 0.001	0.287	1
UBA1	< 0.001	0.286	0
DDX51	0.006	0.286	0
ARIH1	0.01	0.286	0
AKR1D1	< 0.001	0.285	0
LOC114591722	< 0.001	0.285	0
LOC114582524	0.005	0.285	0
MEIS2	0.035	0.285	10
TOP2B	0.038	0.285	0
RCN2	< 0.001	0.284	0
NSD2	< 0.001	0.284	0
LOC114606046	< 0.001	0.284	0
MEX3A	< 0.001	0.284	0
UBLCP1	< 0.001	0.284	0
FIP1L1	< 0.001	0.284	0
TIA1	< 0.001	0.284	0
RPN1	< 0.001	0.284	0
MATR3	< 0.001	0.284	2
RBM23	0.001	0.284	0
SLC20A1	0.006	0.284	1
HES4	0.026	0.284	8
SLTM	< 0.001	0.283	0
SMARCA4	< 0.001	0.283	10
LIG1	0.001	0.283	0
NUF2	0.001	0.283	0
AFTPH	0.002	0.283	0
GABPB1	0.006	0.283	0
CTPS1	0.012	0.283	0
FGFR2	0.03	0.283	39
LRWD1	< 0.001	0.282	0
BCLAF1	< 0.001	0.281	0
ZC3H13	< 0.001	0.281	0
SDC2	< 0.001	0.281	0
TARS	< 0.001	0.28	0
CCNL2	< 0.001	0.28	0
DHX9	0.001	0.28	1
LNPK	0.041	0.28	0
SRM	0.044	0.28	4
TGFBR1	< 0.001	0.279	14
RBM5	< 0.001	0.279	0
YTHDC1	< 0.001	0.279	0
HNRNPUL1	0.003	0.279	0
THOC1	0.005	0.279	0
UBN1	0.02	0.279	0
NOL10	0.034	0.279	0
EZH2	< 0.001	0.278	15
NDC80	0.006	0.278	1
ITSN1	0.041	0.278	0
KDM5B	< 0.001	0.277	2
LOC114599469	< 0.001	0.277	0
BRMS1L	< 0.001	0.277	0
MNS1	0.002	0.277	0
BRD4	0.004	0.277	8
LOC114592890	0.02	0.277	0
LOC114583905	< 0.001	0.276	0
NSD1	< 0.001	0.276	1
TNRC6A	< 0.001	0.275	0
SMU1	< 0.001	0.274	0
CCNK	< 0.001	0.274	0
DOT1L	0.026	0.274	0
SF1	< 0.001	0.273	6
RAD21	< 0.001	0.273	3
LMAN1	0.004	0.273	0
SPOCK3	0.007	0.273	0
LOC114588246	0.006	0.272	0
RAPGEF2	0.027	0.272	0
DYNC1LI1	< 0.001	0.271	0
TOX4	0.001	0.271	0
MAP4K4	0.004	0.271	0
PPIL4	0.005	0.271	0
AP1S2	< 0.001	0.27	0
ARL5A	< 0.001	0.27	0
CUL3	< 0.001	0.27	3
ELF2	0.001	0.27	1
ZFP36L2	0.042	0.27	0
CUL1	< 0.001	0.269	1
LOC114586575	< 0.001	0.269	0
SEC63	0.004	0.269	1
LOC114593455	< 0.001	0.268	0
NAA15	< 0.001	0.268	0
ENAH	< 0.001	0.267	0
LOC114607228	< 0.001	0.267	0
DHX29	< 0.001	0.266	0
IGF2BP3	< 0.001	0.266	2
SMARCD1	< 0.001	0.266	0
LOC114607187	< 0.001	0.266	0
WAPL	0.001	0.266	1
FAF2	0.029	0.266	0
UBTF	< 0.001	0.265	0
HNRNPM	< 0.001	0.265	0
AKAP9	< 0.001	0.265	0
CAND1	0.001	0.265	0
NXN	0.013	0.264	0
CHD9	0.016	0.264	0
BPTF	0.028	0.264	1
LOC114595786	< 0.001	0.263	0
RSF1	< 0.001	0.262	1
URI1	< 0.001	0.262	0
CREBZF	0.009	0.262	0
ARMC1	0.001	0.261	0
DDX1	< 0.001	0.26	2
LOC114606834	0.008	0.26	0
LOC114603707	< 0.001	0.259	0
SPIN1	< 0.001	0.259	0
TSPAN14	0.007	0.259	0
USP7	0.017	0.259	2
CCDC25	0.001	0.258	0
ZC3H18	0.004	0.258	0
LARS	0.008	0.258	0
RAB14	< 0.001	0.257	0
SELENOW	0.002	0.257	0
LOC114592892	0.006	0.256	0
DNM1L	0.013	0.256	0
RBBP4	< 0.001	0.255	0
RBM7	0.009	0.255	0
PRPF6	< 0.001	0.254	0
TEAD1	< 0.001	0.253	6
DNAJC7	< 0.001	0.253	0
LOC114604421	0.002	0.253	0
RPA1	0.007	0.253	1
DBF4	< 0.001	0.252	0
CLK1	< 0.001	0.252	4
DDX46	< 0.001	0.251	0
KPNB1	< 0.001	0.251	0
LOC114606913	< 0.001	0.25	0
PPP4R2	0.038	0.25	0
GNB1	< 0.001	0.249	0
JPT2	< 0.001	0.249	0
CPSF6	< 0.001	0.249	0
SUDS3	0.001	0.249	0
CASTOR2	0.004	0.249	0
HMMR	0.01	0.249	1
FMR1	0.012	0.249	3
COL5A1	0.032	0.249	1
PAIP2	< 0.001	0.248	0
CDCA4	0.001	0.248	0
TCERG1	< 0.001	0.247	0
MTF2	< 0.001	0.247	1
MLF1	0.002	0.247	1
RB1	0.008	0.247	6
BAZ2A	0.011	0.247	0
HTATSF1	0.012	0.247	0
KHDRBS1	< 0.001	0.246	0
GNAI3	< 0.001	0.246	5
GCOM1	0.002	0.246	0
GNL3	< 0.001	0.245	0
ARFGAP3	0.002	0.245	0
LEO1	0.006	0.245	2
PSPC1	< 0.001	0.244	0
SF3A1	< 0.001	0.244	0
WBP4	< 0.001	0.244	0
CSNK2A1	< 0.001	0.244	0
EPC2	0.011	0.244	0
EIF5A2	< 0.001	0.243	0
TSPAN3	< 0.001	0.243	1
ZFYVE9	< 0.001	0.243	0
DDX42	< 0.001	0.242	0
TSN	0.003	0.242	0
RBM19	0.006	0.242	0
SMC1A	< 0.001	0.241	0
IGF2BP1	< 0.001	0.241	1
RBM25	< 0.001	0.241	0
LUC7L	< 0.001	0.241	0
ARF6	< 0.001	0.241	1
PPP2R2A	< 0.001	0.241	0
U2SURP	< 0.001	0.24	0
LSM4	< 0.001	0.239	0
UTP18	< 0.001	0.239	0
RNF146	0.004	0.239	0
PHAX	< 0.001	0.238	0
G3BP1	< 0.001	0.238	0
PRRC2C	< 0.001	0.238	0
NCKAP5	0.016	0.238	0
SRP72	< 0.001	0.237	0
PHF20	< 0.001	0.237	0
HNRNPR	< 0.001	0.236	0
ERLEC1	< 0.001	0.236	0
HNRNPA0	0.001	0.236	0
CNOT10	0.021	0.236	0
C4H2orf40	0.023	0.236	0
USP47	0.034	0.236	0
IPO7	< 0.001	0.235	0
PCNT	< 0.001	0.235	0
VCP	< 0.001	0.235	0
PTP4A3	0.005	0.235	3
RBM39	0.005	0.234	2
CBX5	< 0.001	0.233	0
WDR43	< 0.001	0.233	1
PHF20L1	0.003	0.233	0
PDAP1	< 0.001	0.232	0
LOC114582856	< 0.001	0.232	0
STX18	0.002	0.232	0
STAG2	0.007	0.232	0
PSIP1	< 0.001	0.231	3
PTMS	< 0.001	0.231	1
LOC114581419	< 0.001	0.231	0
MSI2	0.001	0.231	0
PNN	< 0.001	0.23	2
KDM3B	< 0.001	0.23	0
FAM92A	< 0.001	0.23	0
RFC1	< 0.001	0.229	1
FBXL5	0.001	0.229	0
ZNF830	0.019	0.229	0
C7H6orf52	< 0.001	0.227	0
SETD5	0.024	0.227	1
TMPO	< 0.001	0.226	0
NASP	< 0.001	0.226	0
HNRNPAB	< 0.001	0.226	0
CTCF	< 0.001	0.226	6
ACO2	< 0.001	0.226	0
UBQLN1	0.019	0.226	0
RNMT	< 0.001	0.225	0
CLK3	< 0.001	0.225	0
CTDSPL2	< 0.001	0.225	0
STK4	< 0.001	0.225	0
BCCIP	< 0.001	0.225	0
TXNDC12	0.002	0.225	0
SSBP3	0.002	0.225	0
SMARCA5	< 0.001	0.224	0
CFAP36	< 0.001	0.224	0
DEK	0.022	0.224	0
ACVR2A	0.019	0.223	1
PRKACB	0.022	0.223	0
LOC114590701	0.03	0.223	0
CEBPZ	< 0.001	0.222	0
SF3B2	0.001	0.221	3
MED1	0.004	0.221	0
RBM22	0.007	0.221	0
UBA2	< 0.001	0.22	1
CDV3	< 0.001	0.22	0
SMC2	0.001	0.22	1
SUPT20H	0.002	0.22	0
IFT57	0.008	0.219	1
RTN2	0.016	0.219	0
DDX17	< 0.001	0.218	0
PBK	0.001	0.218	1
ZMYND8	0.02	0.218	1
HIPK1	0.021	0.218	0
ADNP	0.044	0.218	1
ATRX	< 0.001	0.217	5
NSD3	< 0.001	0.217	3
SMNDC1	0.001	0.217	0
CAPRIN1	< 0.001	0.216	0
PUM1	0.003	0.216	0
BNIP3L	0.004	0.216	0
RPN2	0.011	0.216	1
LENG8	0.016	0.216	0
LOC114595069	< 0.001	0.215	0
ARL13B	0.005	0.215	2
SRSF1	0.013	0.215	0
GPM6A	< 0.001	0.214	0
UBR7	< 0.001	0.214	0
SMC3	0.002	0.214	0
HNRNPUL2	< 0.001	0.213	0
UPF3A	< 0.001	0.213	0
BRD1	< 0.001	0.213	0
KIF5B	0.001	0.213	0
TNRC6B	< 0.001	0.212	0
SCCPDH	< 0.001	0.212	0
IPO5	0.002	0.21	0
EAPP	0.041	0.21	0
PWP1	0.046	0.209	0
HNRNPA2B1	< 0.001	0.208	1
PRPF4B	< 0.001	0.207	0
PTBP1	< 0.001	0.206	2
FAM49B	< 0.001	0.205	0
TDG	< 0.001	0.205	5
PSME3	< 0.001	0.205	0
PTPN2	0.011	0.205	0
PNRC2	< 0.001	0.204	0
LOC114603845	< 0.001	0.204	0
PAK1IP1	0.001	0.204	1
SON	< 0.001	0.203	115
SFPQ	< 0.001	0.202	1
PAPOLA	0.003	0.202	0
EWSR1	0.003	0.202	8
ETF1	0.016	0.202	0
CBX1	< 0.001	0.2	0
RAB18	0.004	0.2	0
EFNB2	0.027	0.2	4
